# Electrostatic Engineering of Phosphoketolase Enhances Activity on Small Non-phosphorylated Sugars and Improves Cell-Free ATP Regeneration from Inexpensive C_2_-Substrates

**DOI:** 10.64898/2026.03.04.709640

**Authors:** Franziska Kraußer, Christopher M. Topham, Kenny Rabe, Jan-Ole Kundoch, Daniel Ohde, Andreas Liese, Thomas Walther

**Affiliations:** Chair of Bioprocess Engineering, Institute of Natural Materials Technology, TU Dresden, Bergstraße 120, 01062 Dresden, Germany; Molecular Forces Consulting, 24 Avenue Jacques Besse, 81500 Lavaur, France; Institute of Technical Biocatalysis, Hamburg University of Technology, Denickestr. 15, 21073 Hamburg, Germany

**Keywords:** Phosphoketolase, Acetyl phosphate synthesis, ATP cofactor regeneration, Molecular modelling, Multiple sequence alignment analysis, Protein residue pK_a_ prediction, electrostatic enzyme design and engineering

## Abstract

Phosphoketolases can be used to convert non-phosphorylated sugars to the high energy compound acetyl phosphate and the versatile metabolic precursor acetyl-CoA. The performance of these pathways is limited by low catalytic activity of natural phosphoketolases towards these sugars. Here, we report the rational engineering of the phosphoketolase from *Bifidobacterium adolescentis* (Bad.F6Pkt) to enhance its activity and affinity towards glycoaldehyde (GA) and D-erythrulose (ERU) through re-organisation of the protein electric field to reproduce the role of terminal phosphate groups in cognate substrates. Guided by predicted induced side-chain pK_a_ shifts, visualisation of electrostatic potential difference maps alongside molecular modelling and sequence variation analyses, we identified mutations that could promote *in situ* ring opening of the pre-dominant cyclic GA dimer form in solution. This approach to the electrostatic inverse design problem yielded the GA-specific double mutant H142N:E153D, exhibiting a ten-fold improved affinity and slightly enhanced catalytic efficiency (K_M_ = 4.4 mM, k_cat_/ K_M_ = 26.3 s^-1^ M^-1^) compared to the previously reported H142N variant (K_M_ = 42.3 mM, k_cat_/ K_M_ = 20.6 s^-1^ M^-1^). We additionally constructed a H256Y:H260Y:H548Y variant comprising long-range electrostatic mutations with a 3.8-fold increased catalytic efficiency (k_cat_/ K_M_ = 49.6 s^-1^ M^-1^) on the acylic four-carbon ERU ketose compared to the wild-type enzyme. The engineered enzymes were evaluated in cell-free enzyme cascades for ATP regeneration via acetyl phosphate formation. The H142N variant enabled efficient ATP regeneration from GA and ethylene glycol, whereas the H142N:E153D mutant exhibited reduced stability under synthesis conditions. Furthermore, coupling of a highly GA-specific D-threose aldolase and a D-threose isomerase with the PKT triple mutant enabled rapid conversion of GA into C_4_ sugar intermediates and significantly improved ATP regeneration from GA.
