## Supplementary Information 2 for "Electrostatic Engineering of Phosphoketolase Enhances Activity on Small Non-phosphorylated Sugars and Improves Cell-Free ATP Regeneration from Inexpensive C_2_-Substrates"

### Sheet: Tabelle1
	Supporting Information 2 - Primers used for individual incorporation of mutations into the Bad.f6pkt gene
	Electrostatic Engineering of Phosphoketolase Enhances Activity on Small Non-phosphorylated Sugars and Improves Cell-Free ATP Regeneration from Inexpensive C2-Substrates
	Franziska Kraußer1, Christopher M Topham2, Kenny Rabe1, Jan-Ole Kundoch3, Daniel Ohde3, Andreas Liese3, Thomas Walther1*
	1Chair of Bioprocess Engineering, Institute of Natural Materials Technology, TU Dresden, Bergstraße 120, 01062 Dresden, Germany
	2 Molecular Forces Consulting, 24 Avenue Jacques Besse, 81500 Lavaur, France
	3 Institute of Technical Biocatalysis, Hamburg University of Technology, Denickestr. 15, 21073 Hamburg, Germany
	*Email: thomas_walther@tu-dresden.de
	Primers used to generate mutants of the Bad.f6pkt gene on a pET28a expression vector
	Mutations were introduced step-wise by single site-directed mutagenesis (SSDM) according to the method described by Zheng et al. (1)
	(1) Zheng, L. An Efficient One-Step Site-Directed and Site-Saturation Mutagenesis Protocol. Nucleic Acids Research 2004, 32 (14), 1–5. https://doi.org/10.1093/nar/gnh110.
	Bad.F6Pkt mutation (library)	Primer sequences (5' - 3') *	* mutation sites in lowercase letters
	T2A	GCCGCGCGGCAGCCATATGgcgAGTCCTGTTATTGGCACCCCTTG
		CCAATAACAGGACTcgcCATATGGCTGCCGCGCGGCACCAGGCC
	T2A:I6T	GgcgAGTCCTGTTaccGGCACCCCTTGGAAGAAGCTGAACGC
		CCAAGGGGTGCCggtAACAGGACTcgcCATATGGCTGCCGCGC
	H256P	CGACAACGAGGATccgCTGTCGATCCACCGTCGTTTCGC
		GGATCGACAGcggATCCTCGTTGTCGAAGCCAGCGACG
	H256Y	CGACAACGAGGATtatCTGTCGATCCACCGTCGTTTCGC
		GGATCGACAGataATCCTCGTTGTCGAAGCCAGCGACG
	H260Y	CCTGTCGATCtatCGTCGTTTCGCCGAGCTGTTCGAGACCG
		CAGCTCGGCGAAACGACGataGATCGACAGGTGATCCTCG
	H256Y:H260Y	CGACAACGAGGATtatCTGTCGATCtatCGTCGTTTCGC
		GataGATCGACAGataATCCTCGTTGTCGAAGCCAGCGACG
	D56N	CACCCGCGAAaacGTCAAGCACCGTCTGGTCGG
		CGGTGCTTGACgttTTCGCGGGTGAAAGGCTCC
	D547E	GTGGCGTCAGgaaCACAACGGCTTCTCCCACCAG
		GAAGCCGTTGTGttcCTGACGCCACACGTGGGAG
	D547E:H548Y	GTGGCGTCAGgaatatAACGGCTTCTCCCACCAG
		GAAGCCGTTatattcCTGACGCCACACGTGGGAG
	D547E:H548Y:N549D	CGTGTGGCGTCAGgaatatgatGGCTTCTCCCACCAGG
		GAAGCCatcatattcCTGACGCCACACGTGGGAGGAGACG
	H142E	GCATCCCGTCCgaaTACGCTCCGGAGACCCCG
		CCGGAGCGTAttcGGACGGGATGCCACCCGGG
	H142Q	GCATCCCGTCCcagTACGCTCCGGAGACCCCG
		CCGGAGCGTActgGGACGGGATGCCACCCGGG
	E153T	GCTCCATCCACaccGGCGGCGAGCTGGGTTACGCCC
		GCTCGCCGCCggtGTGGATGGAGCCCGGGGTC
	E153Q	GCTCCATCCACcagGGCGGCGAGCTGGGTTACGCCC
		GCTCGCCGCCctgGTGGATGGAGCCCGGGGTC
	E153D	GCTCCATCCACgatGGCGGCGAGCTGGGTTACGCCC
		GCTCGCCGCCatcGTGGATGGAGCCCGGGGTC
	E153P	GCTCCATCCACccgGGCGGCGAGCTGGGTTACGCCC
		GCTCGCCGCCcggGTGGATGGAGCCCGGGGTC
	E153L	GCTCCATCCACctgGGCGGCGAGCTGGGTTACGCCC
		GCTCGCCGCCcagGTGGATGGAGCCCGGGGTC
	H548Y:N549S	GTCAGGATtatagcGGCTTCTCCCACCAGGATC
		GGGAGAAGCCgctataATCCTGACGCCACACG
